# Emergent intra-pair sex differences and behavioral coordination in pair bonded prairie voles

**DOI:** 10.1101/2021.09.03.458892

**Authors:** Liza E. Brusman, David S. W. Protter, Allison C. Fultz, Maya U. Paulson, Gabriel D. Chapel, Isaiah O. Elges, Ryan T. Cameron, Annaliese K. Beery, Zoe R. Donaldson

## Abstract

In pair bonding animals, coordinated behavior between partners is required for the pair to accomplish shared goals such as raising young. Despite this, experimental designs rarely assess the behavior of both partners within a bonded pair. Thus, we lack an understanding of the interdependent behavioral dynamics between partners that likely facilitate relationship success. To identify intra-pair behavioral correlates of pair bonding, we used socially monogamous prairie voles, a species in which females and males exhibit both overlapping and distinct pair bond behaviors. We tested both partners using social choice and non-choice tests at short- and long-term pairing timepoints. Females developed a preference for their partner more rapidly than males, with preference driven by different behaviors in each sex. Further, as bonds matured, intra-pair behavioral sex differences and coordinated behavior emerged – females consistently huddled more with their partner than males did, and partner huddle time became correlated between partners. When animals were allowed to freely interact with a partner or a novel in sequential free interaction tests, pairs spent more time interacting together than either animal did with a novel. Pair interaction was correlated with female, but not male, behavior. Via a social operant paradigm, we found that pair-bonded females, but not males, are more motivated to access and huddle with their partner than a novel vole. Together, our data indicate that as pair bonds mature, sex differences and coordinated behavior emerge, and that these intra-pair behavioral changes are likely organized and driven by the female animal.
