## Supplementary Table S1 for "Emergent intra-pair sex differences and behavioral coordination in pair bonded prairie voles"

### Sheet: Sheet1
Experiment	Measurement	Statistical Test	Comparison	° of Freedom, Error	F or T or Rho	p	*	Effect size (partial eta squared for ANOVA or eta squared for paired t-test, cohen's D for unpaired t-test)	Group Size	Fig.
Partner Preference	Partner Huddle Time	RM-ANOVA	Sex (RM)	1, 15	28.251	8.7e-05	***	0.653	n = 16 pairs	Fig. 1D
			Timepoint (RM)	1, 15	14.672	0.00164	**	0.494
			Sex*Timepoint	1, 15	3.329	0.0881	ns	0.182
		Post hoc paired t-tests, Bonferroni corrected	Short-term, female vs male	15	1.683	0.452316	ns	0.066
			Long-term, female vs male	15	6.631	3.2e-05	***	0.391
			Female, Short- vs Long-term	15	3.945	0.00519	**	0.322
			Male, Short- vs Long-term	15	1.796	0.370448	ns	0.0812
	Novel Huddle Time	RM-ANOVA	Sex (RM)	1, 15	1.39	0.2569	ns	0.0848	n = 16 pairs	Fig. 1E
			Timepoint (RM)	1, 15	7.023	0.01819	*	0.3189
			Sex*Timepoint	1, 15	0.038	0.8483	ns	0.002521
		Post hoc paired t-tests	Short-term, female vs male	15	0.729	1	ns	0.011118
			Long-term, female vs male	15	1.58	0.53981	ns	0.033982
			Female, Short- vs Long-term	15	1.514	0.60311	ns	0.071925
			Male, Short- vs Long-term	15	3.844	0.006374	**	0.145996
	Total Huddle Time	RM-ANOVA	Sex (RM)	1, 15	22.487	0.000262	***	0.5999	n = 16 pairs	Not shown
			Timepoint (RM)	1, 15	9.537	0.007495	**	0.3887
			Sex*Timepoint	1, 15	4.464	0.0518	~	0.2293
		Post hoc paired t-tests	Short-term, female vs male	15	1.25	0.921188	ns	0.040048
			Long-term, female vs male	15	6.339	5.4e-05	***	0.393147
			Female, Short- vs Long-term	15	4.144	0.003464	**	0.224014
			Male, Short- vs Long-term	15	0.379	1	ns	0.003681
	Partner Preference Score	RM-ANOVA	Sex (RM)	1, 15	7.873	0.0133	*	0.3442	n = 16 pairs	Fig. 1C
			Timepoint (RM)	1, 15	8.133	0.01212	*	0.3516
			Sex*Timepoint	1, 15	0.33	0.5741	ns	0.02153
		Post-hoc Wilcoxon Rank Sum Tests	Short-term, female vs male	15	33	0.296	ns	0.061
			Long-term, female vs male	15	19	0.037	*	0.103
			Female, Short- vs Long-term	15	36	0.418	ns	0.136
			Male, Short- vs Long-term	15	20	0.044	*	0.15
	Partner Chamber Time	RM-ANOVA	Sex (RM)	1, 15	45.515	7e-06	***	0.7521	n = 16 pairs	Not shown
			Timepoint (RM)	1, 15	8.5156	0.0106	*	0.3621
			Sex*Timepoint	1, 15	0.3063	0.5881	ns	0.02001
		Post hoc paired t-tests	Short-term, female vs male	15	3.9743	0.004886	**	0.194862
			Long-term, female vs male	15	4.71019	0.001116	**	0.372362
			Female, Short- vs Long-term	15	2.22934	0.166004	ns	0.149243
			Male, Short- vs Long-term	15	2.33165	0.136284	ns	0.094584
	Novel Chamber Time	RM-ANOVA	Sex (RM)	1, 15	28.7841	7.9e-05	***	0.6574	n = 16 pairs	Not shown
			Timepoint (RM)	1, 15	4.9275	0.042	*	0.2472
			Sex*Timepoint	1, 15	0.011	0.918	ns	0.000732
		Post hoc paired t-tests	Short-term, female vs male	15	3.63648	0.009746	**	0.170711
			Long-term, female vs male	15	4.51751	0.001636	**	0.340506
			Female, Short- vs Long-term	15	1.65028	0.479	ns	0.081182
			Male, Short- vs Long-term	15	2.12065	0.204124	ns	0.073243
	Center Chamber Time	RM-ANOVA	Sex (RM)	1, 15	0.3781	0.5478	ns	0.02459	n = 16 pairs	Fig. 1H
			Timepoint (RM)	1, 15	1.7913	0.2007	ns	0.01067
			Sex*Timepoint	1, 15	1.0864	0.3138	ns	0.06753
		Post hoc paired t-tests	Short-term, female vs male	15	0.110964	1	ns	0.000283
			Long-term, female vs male	15	1.1015	0.576082	ns	0.034876
			Female, Short- vs Long-term	15	1.38074	0.750352	ns	0.053798
			Male, Short- vs Long-term	15	0.436768	1	ns	0.001929
	Average Distance to Novel	RM-ANOVA	Sex (RM)	1, 15	4.2023	0.05827	ns	0.2188	n = 16 pairs	Not shown
			Timepoint (RM)	1, 15	6.5779	0.02156	*	0.3048
			Sex*Timepoint	1, 15	1.1332	0.3039	ns	0.0702
		Post hoc paired t-tests	Short-term, female vs male	15	0.686008	1	ns	0.012388
			Long-term, female vs male	15	2.44927	0.108322	ns	0.140319
			Female, Short- vs Long-term	15	1.95484	0.278002	ns	0.103169
			Male, Short- vs Long-term	15	2.19791	0.176284	ns	0.066465
	Average Distance to Partner	RM-ANOVA	Sex (RM)	1, 15	2.1533	0.1629	ns	0.1255	n = 16 pairs	Not shown
			Timepoint (RM)	1, 15	8.6312	0.01018	*	0.3652
			Sex*Timepoint	1, 15	0.0946	0.7626	ns	0.00627
		Post hoc paired t-tests	Short-term, female vs male	15	0.518038	1	ns	0.009397
			Long-term, female vs male	15	1.80792	0.362838	ns	0.062778
			Female, Short- vs Long-term	15	3.86624	0.00609	**	0.163587
			Male, Short- vs Long-term	15	1.16524	1	ns	0.049666
	Total Distance Traveled	RM-ANOVA	Sex (RM)	1, 15	0.1198	0.734	ns	0.007924	n = 16 pairs	Not shown
			Timepoint (RM)	1, 15	0.3588	0.5581	ns	0.02336
			Sex*Timepoint	1, 15	4.4962	0.05105	~	0.2306
		Post hoc paired t-tests	Short-term, female vs male	15	0.913787	1	ns	0.008253
			Long-term, female vs male	15	1.67575	0.458	ns	0.042968
			Female, Short- vs Long-term	15	1.44782	0.672984	ns	0.047649
			Male, Short- vs Long-term	15	0.327953	1	ns	0.002675
	Partner Huddle Latency	RM-ANOVA	Sex (RM)	1, 15	0.6162	0.4447	ns	0.039	n = 16 pairs	Not shown
			Timepoint (RM)	1, 15	0.0163	0.9002	ns	0.001083
			Sex*Timepoint	1, 15	0.5417	0.4731	ns	0.035
		Post hoc paired t-tests	Short-term, female vs male	15	0.108341	1	ns	0.000417
			Long-term, female vs male	15	0.821555	1	ns	0.021
			Female, Short- vs Long-term	15	0.481316	1	ns	0.006638
			Male, Short- vs Long-term	15	0.898317	1	ns	0.019455
	Novel Huddle Latency	RM-ANOVA	Sex (RM)	1, 15	4.0804	0.06161	ns	0.2138	n = 16 pairs	Not shown
			Timepoint (RM)	1, 15	2.3916	0.1428	ns	0.1375
			Sex*Timepoint	1, 15	2.7644	0.1171	ns	0.1556
		Post hoc paired t-tests	Short-term, female vs male	15	2.14599	0.194572	ns	0.128892
			Long-term, female vs male	15	1.52774	0.602146	ns	0.077628
			Female, Short- vs Long-term	15	1.38347	0.759276	ns	0.064366
			Male, Short- vs Long-term	15	1.2674	0.89734	ns	0.054986
	Partner Investigation Time	RM-ANOVA	Sex (RM)	1, 15	11.4083	0.004144	**	0.432	n = 16 pairs	Fig. 1F
			Timepoint (RM)	1, 15	1.0309	0.3261	ns	0.06431
			Sex*Timepoint	1, 15	2.9213	0.108	ns	0.163
		Post hoc paired t-tests	Short-term, female vs male	15	3.11691	0.028276	*	0.153904
			Long-term, female vs male	15	0.685025	1	ns	0.013339
			Female, Short- vs Long-term	15	1.62326	0.501434	ns	0.063985
			Male, Short- vs Long-term	15	0.795684	1	ns	0.015569
	Novel Investigation Time	RM-ANOVA	Sex (RM)	1, 15	31.9137	4.6e-05	***	0.6803	n = 16 pairs	Fig. 1G
			Timepoint (RM)	1, 15	1.9936	0.1784	ns	0.1173
			Sex*Timepoint	1, 15	0.0939	0.7635	ns	0.006222
		Post hoc paired t-tests	Short-term, female vs male	15	3.99819	0.004654	**	0.318237
			Long-term, female vs male	15	4.96329	0.00068	***	0.42401
			Female, Short- vs Long-term	15	1.47515	0.643408	ns	0.060991
			Male, Short- vs Long-term	15	0.718137	1	ns	0.01105
	Partner Huddle/Chamber Ratio	RM-ANOVA	Sex (RM)	1, 15	2.3315	0.1476	ns	0.1345	n = 16 pairs	Not shown
			Timepoint (RM)	1, 15	8.7934	0.009628	**	0.3696
			Sex*Timepoint	1, 15	1.4028	0.2547	ns	0.08552
		Post hoc paired t-tests	Short-term, female vs male	15	0.049493	1	ns	7.2e-05
			Long-term, female vs male	15	2.82075	0.05163	~	0.148423
			Female, Short- vs Long-term	15	4.51618	0.00164	**	0.302451
			Male, Short- vs Long-term	15	1.07864	1	ns	0.046005
	Novel Huddle/Chamber Ratio	RM-ANOVA	Sex (RM)	1, 15	0.0856	0.7738	ns	0.005676	n = 16 pairs	Not shown
			Timepoint (RM)	1, 15	8.5432	0.0105	*	0.363
			Sex*Timepoint	1, 15	0.0001	0.9906	ns	1e-05
		Post hoc paired t-tests	Short-term, female vs male	15	1.88088	1	ns	0.000928
			Long-term, female vs male	15	0.246718	1	ns	0.001345
			Female, Short- vs Long-term	15	1.69733	0.441114	ns	0.087421
			Male, Short- vs Long-term	15	3.47142	0.013672	*	0.150484
	Partner Huddle Time Short-term vs Partner Huddle Time Short-term	Spearman's Rho	Short-term female partner huddle time vs Short-term male partner huddle time		0.171	0.528	ns		n = 16 pairs	Fig. 3C
	Partner Huddle Time Long-term vs Partner Huddle Time Long-term		Long-term female partner huddle time vs Long-term male partner huddle time		0.529	0.035	*
	Partner Huddle Time Long-term vs Partner Huddle Time Short-term Same Sex		Long-term female partner huddle time vs Short-term female partner huddle time		0.038	0.888	ns
			Long-term male partner huddle time vs Short-term male partner huddle time		0.147	0.587	ns
	Partner Huddle Time Long-term vs Partner Huddle Time Short-term Different Sex		Short-term male partner huddle time vs Long-term female partner huddle time		-0.097	0.721	ns
			Long-term male partner huddle time vs Short-term female partner huddle time		0.421	0.105	ns
	Partner Huddle Time vs Uterine Weight		Short-term female partner huddle time vs Uterine weight		-0.047	0.863	ns
			Long-term female partner huddle time vs Uterine weight		0.538	0.031	*
			Short-term male partner huddle time vs Uterine weight		0.406	0.119	ns
			Long-term male partner huddle time vs Uterine weight		0.138	0.61	ns
	Partner Preference	One sample t-tests	Female Short-term vs 50%	15	3.3	0.00486	**	0.825	n = 16 pairs	Fig. 1C
			Female Long-term vs 50%	15	16.9795	3.33e-11	***	4.245
			Male Short-term vs 50%	15	1.12522	0.278	ns	0.281
			Male Long-term vs 50%	15	6.0823	2.1e-05	***	1.521
Free Interaction	Free Interaction	RM-ANOVA	Timepoint	1, 15	1.4258	0.256	ns	0.086803	n = 16 pairs	Fig. 2C
			Sex (female/male/pair)	1, 15	9.09824	0.000816	***	0.377548		Fig. 2D, E
			Timepoint*Sex	1, 15	2.45718	0.055132	~	0.140755		Fig. 2D, E
			Long- vs Short-term	1, 15	1.52559	0.443756	ns	0.038783		Fig. 2C
			Long-term vs Baseline	1, 15	1.11464	0.847643	ns	0.025711
			Short-term vs Baseline	1, 15	0.380915	1	ns	0.000852
			Female vs Male	1, 15	0.8035	1	ns	0.019286		Not shown
			Female vs Pair	1, 15	5.15232	0.000354	***	0.226025		Fig. 2D
			Male vs Pair	1, 15	2.63622	0.056097	~	0.175018		Fig. 2E
		Post hoc paired t-tests	Long-term female vs Male	15	0.448225	1	ns	0.00566	n = 16 pairs	Not shown
			Long-term female vs Pair	15	3.88268	0.013251	*	0.377728		Fig. 2D
			Long-term male vs Pair	15	4.39668	0.00468	**	0.358495		Fig. 2E
			Short-term female vs Male	15	0.321668	1	ns	0.00377		Not shown
			Short-term female vs Pair	15	3.56316	0.025486	*	0.132047		Fig. 2D
			Short-term male vs Pair	15	3.21047	0.052536	~	0.240184		Fig. 2E
			Baseline female vs Male	15	1.57496	1	ns	0.069644		Not shown
			Baseline female vs Pair	15	2.65223	0.162994	ns	0.068277		Fig. 2D
			Baseline male vs Pair	15	0.112793	1	ns	0.000426		Fig. 2E
			Female Long- vs Short-term	15	1.07717	1	ns	0.037313		Fig. 2D
			Female Long-term vs Baseline	15	1.04754	1	ns	0.02993
			Female Short-term vs Baseline	15	0.536013	1	ns	0.00491
			Male Long- vs Short-term	15	0.723389	1	ns	0.014128		Fig. 2E
			Male Long-term vs Baseline	15	1.86822	0.732513	ns	0.119738
			Male Short-term vs Baseline	15	1.79921	0.829182	ns	0.064013
	Free Interaction Baseline vs Baseline	Spearman's Rho	Partner vs Female + novel		0.55	0.027	*		n = 16 pairs	Fig. 2G
			Partner vs Male + novel		0.0323	0.905	ns
			Female + novel vs Male + novel		0.176	0.513	ns
	Free Interaction Baseline vs Short-term	Spearman's Rho	Short-term partner vs Baseline partner		0.494	0.052	~
			Short-term partner vs Baseline female + novel		0.391	0.134	ns
			Short-term partner vs Baseline male + novel		0.015	0.957	ns
			Short-term female + novel vs Baseline partner		0.497	0.05	~
			Short-term female + novel vs Baseline female +novel		0.653	0.0061	**
			Short-term female + novel vs Baseline male + novel		0.259	0.333	ns
			Short-term male + novel vs Baseline partner		0.2	0.458	ns
			Short-term male + novel vs Baseline female + novel		-0.038	0.888	ns
			Short-term male + novel vs Baseline male + novel		-0.141	0.602	ns
	Free Interaction Baseline vs Long-term	Spearman's Rho	Long-term partner vs Baseline partner		0.471	0.066	ns
			Long-term partner vs Baseline female + novel		0.347	0.188	ns
			Long-term partner vs Baseline male + novel		-0.171	0.528	ns
			Long-term female + novel vs Baseline partner		0.415	0.11	ns
			Long-term female + novel vs Baseline female +novel		0.294	0.269	ns
			Long-term female + novel vs Baseline male + novel		0.347	0.188	ns
			Long-term male + novel vs Baseline partner		0.371	0.158	ns
			Long-term male + novel vs Baseline female + novel		-0.215	0.425	ns
			Long-term male + novel vs Baseline male + novel		-0.276	0.3	ns
	Free Interaction Short-term vs Short-term	Spearman's Rho	Partner vs Female + novel		0.344	0.192	ns
			Partner vs Male + novel		-0.012	0.966	ns
			Female + novel vs Male + novel		-0.25	0.35	ns
	Free Interaction Short-term vs Long-term	Spearman's Rho	Long-term partner vs Short-term partner		0.732	0.00125	**
			Long-term partner vs Short-term female + novel		0.274	0.305	ns
			Long-term partner vs Short-term male + novel		0.306	0.249	ns
			Long-term female + novel vs Short-term partner		-0.247	0.356	ns
			Long-term female + novel vs Short-term female +novel		0.241	0.368	ns
			Long-term female + novel vs Short-term male + novel		-0.041	0.88	ns
			Long-term male + novel vs Short-term partner		0.079	0.77	ns
			Long-term male + novel vs Short-term female + novel		-0.056	0.837	ns
			Long-term male + novel vs Short-term male + novel		0.471	0.066	ns
	Free Interaction Long-term vs Long-term	Spearman's Rho	Partner vs Female + novel		-0.176	0.513	ns
			Partner vs Male + novel		0.188	0.485	ns
			Female + novel vs Male + novel		0.088	0.745	ns
	Free Interaction	One sample t-tests	Female baseline vs 50%	15	1.63128	0.1236	ns	0.408	n = 16 pairs	Fig. 2F
			Female short-term vs 50%	15	4.89864	1.93e-05	***	1.225
			Female long-term vs 50%	15	5.08713	0.000134	***	1.272
			Male baseline vs 50%	15	0.23109	0.82	ns	0.058
			Male short-term vs 50%	15	4.0568	0.00103	**	1.014
			Male long-term vs 50%	15	5.35643	8e-05	***	1.339
Partner Preference and Free Interaction	Partner Preference Short-term vs Free Interaction Short-term	Spearman's Rho	Short-term female partner huddle ratio vs Short-term Partner Interaction		0.068	0.803	ns		n = 16 pairs	Fig. 3B
			Short-term female partner huddle ratio vs Short-term female + novel interaction		0.047	0.863	ns
			Short-term female partner huddle ratio vs Short-term male + novel interaction		0.147	0.587	ns
			Short-term female novel huddle ratio ratio vs Short-term partner interaction		-0.109	0.688	ns
			Short-term female novel huddle ratio vs Short-term female + novel interaction		-0.00882	0.974	ns
			Short-term female novel huddle ratio vs Short-term male + novel interaction		-0.359	0.172	ns
			Short-term male partner huddle ratio vs Short-term partner interaction		0.309	0.244	ns
			Short-term male partner huddle ratio vs Short-term female + novel interaction		0.347	0.188	ns
			Short-term male partner huddle ratio vs Short-term male + novel interaction		-0.1	0.713	ns
			Short-term male novel huddle ratio vs Short-term partner interaction		0.088	0.745	ns
			Short-term male novel huddle ratio vs Short-term female + novel interaction		-0.179	0.506	ns
			Short-term male novel huddle ratio vs Short-term male + novel interaction		-0.15	0.579	ns
			Short-term euclidean distance vs Short- term partner interaction		-0.0206	0.94	ns
			Short-term euclidean distance vs Short- term female + novel interaction		-0.238	0.374	ns
			Short-term euclidean distance vs Short- term male + novel interaction		0.356	0.176	ns
	Partner Preference Short-term vs Free Interaction Long-term	Spearman's Rho	Short-term female partner huddle ratio vs Long-term Partner Interaction		0.056	0.837	ns		n = 16 pairs	Fig. 3B
			Short-term female partner huddle ratio vs Long-term female + novel interaction		-0.094	0.729	ns
			Short-term female partner huddle ratio vs Long-term male + novel interaction		0.215	0.425	ns
			Short-term female novel huddle ratio ratio vs Long-term partner interaction		-0.174	0.52	ns
			Short-term female novel huddle ratio vs Long-term female + novel interaction		0.129	0.633	ns
			Short-term female novel huddle ratio vs Long-term male + novel interaction		-0.388	0.137	ns
			Short-term male partner huddle ratio vs Long-term partner interaction		0.412	0.113	ns
			Short-term male partner huddle ratio vs Long-term female + novel interaction		0.282	0.289	ns
			Short-term male partner huddle ratio vs Long-term male + novel interaction		-0.276	0.3	ns
			Short-term male novel huddle ratio vs Long-term partner interaction		0.156	0.564	ns
			Short-term male novel huddle ratio vs Long-term female + novel interaction		-0.385	0.141	ns
			Short-term male novel huddle ratio vs Long-term male + novel interaction		-0.347	0.188	ns
			Short-term euclidean distance vs Long- term partner interaction		-0.176	0.513	ns
			Short-term euclidean distance vs Long- term female + novel interaction		-0.197	0.464	ns
			Short-term euclidean distance vs Long- term male + novel interaction		-0.171	0.528	ns
	Partner Preference Long-term vs Free Interaction Short-term	Spearman's Rho	Long-term female partner huddle ratio vs Short-term Partner Interaction		0.697	0.00269	**		n = 16 pairs	Fig. 3B
			Long-term female partner huddle ratio vs Short-term female + novel interaction		0.291	0.274	ns
			Long-term female partner huddle ratio vs Short-term male + novel interaction		0.197	0.464	ns
			Long-term female novel huddle ratio ratio vs Short-term partner interaction		0.185	0.492	ns
			Long-term female novel huddle ratio vs Short-term female + novel interaction		-0.193	0.474	ns
			Long-term female novel huddle ratio vs Short-term male + novel interaction		-0.016	0.953	ns
			Long-term male partner huddle ratio vs Short-term partner interaction		0.135	0.617	ns
			Long-term male partner huddle ratio vs Short-term female + novel interaction		-0.271	0.311	ns
			Long-term male partner huddle ratio vs Short-term male + novel interaction		0.356	0.176	ns
			Long-term male novel huddle ratio vs Short-term partner interaction		0.126	0.641	ns
			Long-term male novel huddle ratio vs Short-term female + novel interaction		-0.029	0.914	ns
			Long-term male novel huddle ratio vs Short-term male + novel interaction		0.488	0.055	~
			Long-term euclidean distance vs Short- term partner interaction		-0.594	0.0152	*
			Long-term euclidean distance vs Short- term female + novel interaction		0.0235	0.931	ns
			Long-term euclidean distance vs Short- term male + novel interaction		0.0176	0.948	ns
	Partner Preference Long-term vs Free Interaction Long-term	Spearman's Rho	Long-term female partner huddle ratio vs Long-term Partner Interaction		0.603	0.013	*		n = 16 pairs	Fig. 3B
			Long-term female partner huddle ratio vs Long-term female + novel interaction		-0.444	0.085	ns
			Long-term female partner huddle ratio vs Long-term male + novel interaction		0	1	ns
			Long-term female novel huddle ratio ratio vs Long-term partner interaction		0.352	0.182	ns
			Long-term female novel huddle ratio vs Long-term female + novel interaction		0.221	0.411	ns
			Long-term female novel huddle ratio vs Long-term male + novel interaction		-0.244	0.362	ns
			Long-term male partner huddle ratio vs Long-term partner interaction		0.015	0.957	ns
			Long-term male partner huddle ratio vs Long-term female + novel interaction		-0.256	0.339	ns
			Long-term male partner huddle ratio vs Long-term male + novel interaction		0.359	0.172	ns
			Long-term male novel huddle ratio vs Long-term partner interaction		0.212	0.431	ns
			Long-term male novel huddle ratio vs Long-term female + novel interaction		0.024	0.931	ns
			Long-term male novel huddle ratio vs Long-term male + novel interaction		0.109	0.689	ns
			Long-term euclidean distance vs Long- term partner interaction		-0.391	0.134	ns
			Long-term euclidean distance vs Long- term female + novel interaction		0.562	0.0235	*
			Long-term euclidean distance vs Long- term male + novel interaction		0.15	0.579	ns
Partner Preference and Social Operant	Partner Preference Score	Mann-whitney M vs F	Sex	10	26	0.24026	ns		n = 6M, 6F	Fig. 4C
		One sample t-tests	Female vs 50%	5	5.17124	0.0035512	**	2.11115
			Male vs 50%	5	64.3038	1.72185e-08	***	26.2519
	Partner Huddle Time	T-test M vs F	Sex	10	-2.03859	0.069	ns	1.17698		Fig. 4D
	Novel Huddle Time	T-test M vs F	Sex	10	1.69679	0.1206	ns	0.979644		Fig. 4E
	% Partner Lever Press (Non-choice)	RM-ANOVA	Sex	1, 9	0.0492592	0.829312	ns			Fig. 4F
			Day (RM)	4, 36	0.268266	0.896442	ns
			Sex*Day	4, 36	1.16724	0.341467	ns
	% Partner Lever Press (Choice)	RM-ANOVA	Day (RM)	1, 10	0.5	0.735	ns			Fig. 4G
			Sex	4, 40	2.232	0.166	ns
			Sex*Day	4, 40	3.105	0.0257	*
		Post hocs (uncorrected); M vs F	M vs F; t-test, Day 1	10	-0.095944	0.925461	ns
			M vs F; t-test, Day 2		-0.0577022	0.955123	ns
			M vs F; t-test, Day 3		1.48001	0.169671	ns
			M vs F; t-test, Day 4		2.47398	0.0328802	*
			M vs F; t-test, Day 5		2.29492	0.0446386	*
		Post hocs (uncorrected); t-test vs null	M, Day 1	5	-0.301336	0.775288	ns	0.12302
			M, Day 2		0.372	0.725138	ns	0.151869
			M, Day 3		-0.558449	0.600621	ns	0.227986
			M, Day 4		-0.966572	0.378151	ns	0.394601
			M, Day 5		-1.12363	0.312202	ns	0.458722
			F, Day 1		-0.37191	0.725201	ns	0.151831
			F, Day 2		0.456397	0.667245	ns	0.186323
			F, Day 3		2.01099	0.100519	ns	0.820983
			F, Day 4		3.70524	0.0139235	*	1.51266
			F, Day 5		2.62454	0.0468408	*	1.07146
	Latency to Pellet Retrieval	RM-ANOVA	Sex	1, 10	0.936769	0.355935	ns			Fig. S1A
			Day (RM)	3, 30	6.21397	0.00206517	*
			Sex*Day	3, 30	1.42613	0.25458	ns
	Number of Presses for Food	RM-ANOVA	Sex	1, 10	0.148171	0.70835	ns			Fig. S1B
			Day (RM)	3, 30	3.99437	0.0166085	*
			Sex*Day	3, 30	0.227646	0.876407	ns
	Number of Presses for Social	RM-ANOVA	Sex	1, 10	0.168085	0.690465	ns			Fig. S1C
			Day (RM)	4, 40	3.89879	0.00913431	*
			Sex*Day	4, 40	0.213923	0.929171	ns
	Orientation Behavior	T-test; M vs F	Correct orientation	10	-1.38893	0.195007	ns	0.801901		Fig. S1E
			Incorrect orientation		2.47016	0.0330957	*	1.42615
			No orientation		1.71142	0.117789	ns	0.988086
	% Correct Orientations	T-test	M vs F	10	-2.44243	0.0347046	*	1.41014		Fig. S1F
		T-test vs null	M vs 0.5	5	2.24829	0.0744367	ns	0.917859
			F vs 0.5	5	8.81114	0.000312608	**	3.59713
	Post-pressing Behavior	T-test; M vs F	Huddle p	10	-1.8003	0.102003	ns	1.0394		Fig. S1G
			Huddle n		0.943322	0.367748	ns	0.544627
			Nonsocial p		0.251159	0.806777	ns	0.145007
			Nonsocial n		1.89528	0.087299	ns	1.09424
	Aggressive Behavior	RM-ANOVA	Sex	1, 10	0.695033	0.423924	ns			Fig. S1H
			Tethered animal (RM)		2.65226	0.13446	ns
			Sex*Tethered animal		0.127801	0.728153	ns
